# CTCF-mediated 3D chromatin predetermines the gene expression program in the male germline

**DOI:** 10.1101/2023.11.30.569508

**Authors:** Yuka Kitamura, Kazuki Takahashi, So Maezawa, Yasuhisa Munakata, Akihiko Sakashita, Noam Kaplan, Satoshi H. Namekawa

**Affiliations:** Department of Microbiology and Molecular Genetics, University of California, Davis, Davis, CA, 95616, USA; Division of Reproductive Sciences, Division of Developmental Biology, Perinatal Institute, Cincinnati Children’s Hospital Medical Center, Cincinnati, OH, 45229, USA; Faculty of Science and Technology, Department of Applied Biological Science, Tokyo University of Science, Noda, Chiba, 281-8510, Japan; Department of Molecular Biology, Keio University School of Medicine, Tokyo, 160-8582 Japan; Department of Physiology, Biophysics & Systems Biology, Rappaport Faculty of Medicine, Technion - Israel Institute of Technology, Haifa, Israel

## Abstract

Spermatogenesis is a unidirectional differentiation process that generates haploid sperm, but how the gene expression program that directs this process is established is largely unknown. Here we determine the high-resolution 3D chromatin architecture of male germ cells during spermatogenesis and show that CTCF-mediated 3D chromatin predetermines the gene expression program required for spermatogenesis. In undifferentiated spermatogonia, CTCF-mediated chromatin contacts on autosomes pre-establish meiosis-specific super-enhancers (SE). These meiotic SE recruit the master transcription factor A-MYB in meiotic spermatocytes, which strengthens their 3D contacts and instructs a burst of meiotic gene expression. We also find that at the mitosis-to-meiosis transition, the germline-specific Polycomb protein SCML2 resolves chromatin loops that are specific to mitotic spermatogonia. Moreover, SCML2 and A-MYB establish the unique 3D chromatin organization of sex chromosomes during meiotic sex chromosome inactivation. We propose that CTCF-mediated 3D chromatin organization enforces epigenetic priming that directs unidirectional differentiation, thereby determining the cellular identity of the male germline.
