## Supplementary Table 1 for "CTCF-mediated 3D chromatin predetermines the gene expression program in the male germline"

### Sheet: Sheet1
	Sequenced Read Pairs	Normal Paired	Chimeric Paired	Chimeric Ambiguous	Unmapped	Alignable (Normal+Chimeric Paired)	Unique Reads	PCR Duplicates	Optical Duplicates	Library Complexity Estimate	Intra-fragment Reads	Below MAPQ Threshold	Hi-C Contacts	Ligation Motif Present (Valid pairs)	3' Bias (Long Range)	Pair Type %(L-I-O-R)	Inter-chromosomal	Intra-chromosomal	Short Range (<20Kb)	Long Range (>20Kb)
WT THY1+ rep1	533790354	185,576,749 (34.77%)	264,897,633 (49.63%)	69,795,525 (13.08%)	13,520,447 (2.53%)	450,474,382 (84.39%)	377,353,627 (70.69%)	71,285,349 (13.35%)	1,835,406 (0.34%)	1257886732	1,762,432 (0.33% / 0.47%)	45,299,362 (8.49% / 12.00%)	330,291,833 (61.88% / 87.53%)	223,663,136 (41.90% / 59.27%)	67% - 33%	25% - 25% - 25% - 25%	64,266,247 (12.04% / 17.03%)	266,025,586 (49.84% / 70.50%)	76,655,430 (14.36% / 20.31%)	189,370,016 (35.48% / 50.18%)
WT THY1+ rep2	523534155	163,269,375 (31.19%)	281,954,136 (53.86%)	66,462,860 (12.70%)	11,847,784 (2.26%)	445,223,511 (85.04%)	381,593,004 (72.89%)	62,182,355 (11.88%)	1,448,152 (0.28%)	1431875836	1,821,728 (0.35% / 0.48%)	44,519,348 (8.50% / 11.67%)	335,251,928 (64.04% / 87.86%)	235,289,640 (44.94% / 61.66%)	69% - 31%	25% - 25% - 25% - 25%	64,888,515 (12.39% / 17.00%)	270,363,413 (51.64% / 70.85%)	79,048,477 (15.10% / 20.72%)	191,314,786 (36.54% / 50.14%)
WT KIT+ rep1	483236282	177,316,009 (36.69%)	228,161,318 (47.22%)	60,063,136 (12.43%)	17,695,819 (3.66%)	405,477,327 (83.91%)	332,963,328 (68.90%)	68,837,315 (14.25%)	3,676,684 (0.76%)	1034494091	2,839,583 (0.59% / 0.85%)	42,474,947 (8.79% / 12.76%)	287,648,798 (59.53% / 86.39%)	204,724,084 (42.37% / 61.49%)	66% - 34%	25% - 25% - 25% - 25%	68,818,145 (14.24% / 20.67%)	218,830,653 (45.28% / 65.72%)	67,594,169 (13.99% / 20.30%)	151,236,326 (31.30% / 45.42%)
WT KIT+ rep2	455419745	173,841,821 (38.17%)	212,335,095 (46.62%)	52,438,859 (11.51%)	16,803,970 (3.69%)	386,176,916 (84.80%)	318,404,202 (69.91%)	65,666,678 (14.42%)	2,106,036 (0.46%)	991127868	1,646,995 (0.36% / 0.52%)	37,583,331 (8.25% / 11.80%)	279,173,876 (61.30% / 87.68%)	215,291,608 (47.27% / 67.62%)	69% - 31%	25% - 25% - 25% - 25%	46,994,657 (10.32% / 14.76%)	232,179,219 (50.98% / 72.92%)	85,722,123 (18.82% / 26.92%)	146,457,008 (32.16% / 46.00%)
WT PS rep1	370622351	102,895,150 (27.76%)	182,335,086 (49.20%)	40,851,291 (11.02%)	44,540,824 (12.02%)	285,230,236 (76.96%)	153,950,281 (41.54%)	126,873,524 (34.23%)	4,406,431 (1.19%)	207657692	254,096 (0.07% / 0.17%)	25,850,223 (6.97% / 16.79%)	127,845,962 (34.49% / 83.04%)	102,293,705 (27.60% / 66.45%)	68% - 32%	25% - 25% - 25% - 25%	16,246,324 (4.38% / 10.55%)	111,599,638 (30.11% / 72.49%)	30,306,792 (8.18% / 19.69%)	81,292,706 (21.93% / 52.80%)
WT PS rep2	480355613	156,854,587 (32.65%)	250,178,132 (52.08%)	54,738,474 (11.40%)	18,584,420 (3.87%)	407,032,719 (84.74%)	343,699,291 (71.55%)	58,824,971 (12.25%)	4,508,457 (0.94%)	1239460027	481,369 (0.10% / 0.14%)	43,992,860 (9.16% / 12.80%)	299,225,062 (62.29% / 87.06%)	238,085,006 (49.56% / 69.27%)	67% - 33%	25% - 25% - 25% - 25%	29,133,556 (6.06% / 8.48%)	270,091,506 (56.23% / 78.58%)	78,213,262 (16.28% / 22.76%)	191,877,740 (39.94% / 55.83%)
WT RS rep1	520847022	192,025,479 (36.87%)	250,897,247 (48.17%)	62,921,158 (12.08%)	15,003,138 (2.88%)	442,922,726 (85.04%)	373,610,929 (71.73%)	67,395,027 (12.94%)	1,916,770 (0.37%)	1291796424	2,322,229 (0.45% / 0.62%)	46,467,296 (8.92% / 12.44%)	324,821,404 (62.36% / 86.94%)	242,120,691 (46.49% / 64.81%)	67% - 33%	25% - 25% - 25% - 25%	56,269,589 (10.80% / 15.06%)	268,551,815 (51.56% / 71.88%)	103,371,635 (19.85% / 27.67%)	165,179,677 (31.71% / 44.21%)
WT RS rep2	532708132	204,870,940 (38.46%)	249,915,640 (46.91%)	61,614,319 (11.57%)	16,307,233 (3.06%)	454,786,580 (85.37%)	373,336,699 (70.08%)	79,455,393 (14.92%)	1,994,488 (0.37%)	1134348540	1,694,214 (0.32% / 0.45%)	46,680,527 (8.76% / 12.50%)	324,961,958 (61.00% / 87.04%)	252,502,492 (47.40% / 67.63%)	69% - 31%	25% - 25% - 25% - 25%	41,368,204 (7.77% / 11.08%)	283,593,754 (53.24% / 75.96%)	108,782,702 (20.42% / 29.14%)	174,810,826 (32.82% / 46.82%)
Scml2 KO PS rep1	483562376	168,981,990 (34.95%)	241,523,960 (49.95%)	53,702,222 (11.11%)	19,354,204 (4.00%)	410,505,950 (84.89%)	342,980,937 (70.93%)	63,700,437 (13.17%)	3,824,576 (0.79%)	1158753768	485,065 (0.10% / 0.14%)	43,910,287 (9.08% / 12.80%)	298,585,585 (61.75% / 87.06%)	230,174,192 (47.60% / 67.11%)	67% - 33%	25% - 25% - 25% - 25%	42,470,651 (8.78% / 12.38%)	256,114,934 (52.96% / 74.67%)	73,160,143 (15.13% / 21.33%)	182,954,433 (37.83% / 53.34%)
Scml2 KO PS rep2	497947985	164,472,053 (33.03%)	261,963,706 (52.61%)	53,114,445 (10.67%)	18,397,781 (3.69%)	426,435,759 (85.64%)	347,177,435 (69.72%)	74,747,028 (15.01%)	4,511,296 (0.91%)	1045578433	527,819 (0.11% / 0.15%)	44,244,744 (8.89% / 12.74%)	302,404,872 (60.73% / 87.10%)	242,240,159 (48.65% / 69.77%)	68% - 32%	25% - 25% - 25% - 25%	42,470,880 (8.53% / 12.23%)	259,933,992 (52.20% / 74.87%)	77,087,424 (15.48% / 22.20%)	182,846,247 (36.72% / 52.67%)
Scml2 KO RS rep1	534833930	188,614,153 (35.27%)	268,104,305 (50.13%)	64,160,726 (12.00%)	13,954,746 (2.61%)	456,718,458 (85.39%)	380,572,984 (71.16%)	74,251,120 (13.88%)	1,894,354 (0.35%)	1236872310	3,224,405 (0.60% / 0.85%)	47,656,890 (8.91% / 12.52%)	329,691,689 (61.64% / 86.63%)	250,222,118 (46.79% / 65.75%)	69% - 31%	25% - 25% - 25% - 25%	68,037,614 (12.72% / 17.88%)	261,654,075 (48.92% / 68.75%)	80,708,366 (15.09% / 21.21%)	180,945,580 (33.83% / 47.55%)
Scml2 KO RS rep2	532190457	195,874,862 (36.81%)	248,972,331 (46.78%)	64,483,745 (12.12%)	22,859,519 (4.30%)	444,847,193 (83.59%)	370,558,652 (69.63%)	72,541,298 (13.63%)	1,747,243 (0.33%)	1201155645	4,734,064 (0.89% / 1.28%)	47,357,502 (8.90% / 12.78%)	318,467,086 (59.84% / 85.94%)	242,644,566 (45.59% / 65.48%)	68% - 32%	25% - 25% - 25% - 25%	60,886,617 (11.44% / 16.43%)	257,580,469 (48.40% / 69.51%)	85,118,535 (15.99% / 22.97%)	172,461,804 (32.41% / 46.54%)
A-Myb KO PS rep1	494947215	170,380,952 (34.42%)	247,518,128 (50.01%)	54,192,575 (10.95%)	22,855,560 (4.62%)	417,899,080 (84.43%)	343,405,824 (69.38%)	71,095,653 (14.36%)	3,397,603 (0.69%)	1065786500	612,404 (0.12% / 0.18%)	43,195,491 (8.73% / 12.58%)	299,597,929 (60.53% / 87.24%)	235,258,192 (47.53% / 68.51%)	66% - 34%	25% - 25% - 25% - 25%	49,482,291 (10.00% / 14.41%)	250,115,638 (50.53% / 72.83%)	77,004,572 (15.56% / 22.42%)	173,110,758 (34.98% / 50.41%)
A-Myb KO PS rep2	486018001	203,863,584 (41.95%)	216,635,071 (44.57%)	50,895,690 (10.47%)	14,623,656 (3.01%)	420,498,655 (86.52%)	354,662,916 (72.97%)	62,595,801 (12.88%)	3,239,938 (0.67%)	1247833660	967,870 (0.20% / 0.27%)	44,977,792 (9.25% / 12.68%)	308,717,254 (63.52% / 87.05%)	217,617,214 (44.78% / 61.36%)	65% - 35%	25% - 25% - 25% - 25%	67,597,474 (13.91% / 19.06%)	241,119,780 (49.61% / 67.99%)	65,463,744 (13.47% / 18.46%)	175,655,835 (36.14% / 49.53%)
